# Modulation of Human Frontal Midline Theta by Neurofeedback: A Systematic Review and Quantitative Meta-Analysis

**DOI:** 10.1101/2023.11.10.566628

**Authors:** Maria Pfeiffer, Andrea Kübler, Kirsten Hilger

**Affiliations:** Institute of Psychology, Department of Psychology I, Würzburg University, Marcusstr. 9-11, Würzburg D-97070, Germany

**Keywords:** Neurofeedback, Frontal Midline Theta, EEG, Executive Functions, Meta-Analysis, Review

## Abstract

Human brain activity consists of different frequency bands associated with varying functions. Oscillatory activity of frontal brain regions in the theta range (4-8Hz) is linked to cognitive processing and can be modulated by neurofeedback - a technique where participants receive real-time feedback about their brain activity and learn to modulate it. However, criticism of this technique evolved, and high heterogeneity of study designs complicates a valid evaluation of its effectiveness. This meta-analysis provides the first systematic overview over studies attempting to modulate frontal midline theta with neurofeedback in healthy human participants. Out of 1431 articles screened, 14 studies were eligible for systematic review and 11 for quantitative meta-analyses. Studies were evaluated following the DIAD model and the PRISMA guidelines. A significant across-study effect of medium size (Hedges’ *g* = .66; 95%-CI [−0.62, 1.73]) with substantial between-study heterogeneity (Q(16) = 167.43, *p* < .0001) was observed and subanalysis revealed effective frontal midline theta upregulation. We discuss moderators of effect sizes and provide guidelines for future research in this dynamic field.
