## Supplement B for "Modulation of Human Frontal Midline Theta by Neurofeedback: A Systematic Review and Quantitative Meta-Analysis"

### Sheet: Tabelle1
Meta-Analysis Data Perparation				Study characteristics				Data extracted from studies																				Correlation between measurements			Effect size calculation
																		0	pre -NF
																		1	modulation start
														EG	experimental group			2	modulation end									expected correlations between the two measurements [corrections only apply to dependent t-tests]			Cohen's d								Hedges' g
				up: +1	yes: 1									CG	control group			3	post NF
				down: -1	no: 0									compared groups				compared timepoints													Cohen's d				Variance				Correction factor		Hedges's g				Variance
study ID	Author	Year	Title	Direction	individual frequency	number of frequencies	additional frequency	number of sessions	Given:	p-value	Statistic	Session	Subjects	grp1	grp1_size	grp2	grp2_size	t1	t2	effect_type	N	Mean 1	Mean 2	pooled SD	t	F	df	r_chen	r_con	r_lib	d_formula	d_chen	d_con	d_lib	var_d_formula	var_d_chen	var_d_con	var_d_lib	J_formula	J	g_formula	g_chen	g_con	g_lib	var_g_formula	var_g_chen	var_g_con	var_g_lib
LK98ZQRP	Brandmeyer & Delorme	2020	Closed-Loop Frontal Midline Theta Neurofeedback: A Novel Approach for Training Focused-Attention Meditation	1	0	1		8	t-statistic	0.05	Correlation of theta with session	Across	Within	EG	12	EG	12	1	2	mod	24				2.42		11	0.63	0.97	0.74	d= t*sqrt(2*(1-r)/n)	0.600953	0.17112	0.503763	var_d =(2*(1-r)/n)+(d^2/(2*n-2))	0.0780823	0.006331	0.0548687	= 1-(3/(4*df -1))	0.930233	J * d	0.559026	0.159181	0.468617	J²*var_d	0.0675672	0.00547842	0.0474796
97QPHK5G	Chen et al.	2022	Effects of the function-specific instruction approach to neurofeedback training on frontal midline theta waves and golf putting performance	-1	0	1		1	µ + SD	1	means of each subject	Within	Within	EG	24	EG	24	0	1	bsl_mod	36	1.13292	1.88312	0.443552			23	0.63	0.63	0.63	d = (mean1 -mean2)/ pooled SD	-1.69137	-1.69137	-1.69137	var_d =(2*(1-r)/n)+(d^2/(2*n-2))	0.0930229	0.0930229	0.0930229	= 1-(3/(4*df -1))	0.967033	J * d	-1.63561	-1.63561	-1.63561	J²*var_d	0.0869906	0.0869906	0.0869906
97QPHK5G	Chen et al.	2022	Effects of the function-specific instruction approach to neurofeedback training on frontal midline theta waves and golf putting performance	-1	0	1		1	µ + SD	0.9939	means of each subject	Within	Within	EG	24	EG	24	0	3	bsl_pre_post	36	1.13292	1.19583	0.216985			23	0.92	0.92	0.92	d = (mean1 -mean2)/ pooled SD	-0.289959	-0.289959	-0.289959	var_d =(2*(1-r)/n)+(d^2/(2*n-2))	0.00849441	0.00849441	0.00849441	= 1-(3/(4*df -1))	0.967033	J * d	-0.2804	-0.2804	-0.2804	J²*var_d	0.00794357	0.00794357	0.00794357
97QPHK5G	Chen et al.	2022	Effects of the function-specific instruction approach to neurofeedback training on frontal midline theta waves and golf putting performance	-1	0	1		1	µ + SD	0.01382	means of each subject	Within	Within	EG	24	EG	24	1	2	mod	36	1.96	1.80792	0.280907			23	0.67	0.67	0.67	d = (mean1 -mean2)/ pooled SD	0.541402	0.541402	0.541402	var_d =(2*(1-r)/n)+(d^2/(2*n-2))	0.0338721	0.0338721	0.0338721	= 1-(3/(4*df -1))	0.967033	J * d	0.523553	0.523553	0.523553	J²*var_d	0.0316756	0.0316756	0.0316756
EPSWVTFN	Egner & Gruzelier	2004	The temporal dynamics of electroencephalographic responses to alpha/theta neurofeedback training in healthy subjects	1	0	2	alpha	10			no statistic for Fz- group			EG	28	EG		1	2		48										-
FX3IBJBP	Enriquez-Geppert et al.	2014b	Modulation of frontal-midline theta by neurofeedback	1	1	1		8	F-statisitc	0.009	ANOVA	Within	Across	EG	16	CG	15	1	2	mod	31					27.1565	29				d= sqrt(F*((n1+n2)/(n1*n2))*((n1+n2)/(n1+n2-2)))	1.9364	1.9364	1.9364	var_d =((n1+n2)/(n1*n2))+ (d²/(2*(n1+n2))	0.189645	0.189645	0.189645	= 1-(3/(4*df -1))	0.973913	J * d	1.88588	1.88588	1.88588	J²*var_d	0.179879	0.179879	0.179879
FX3IBJBP	Enriquez-Geppert et al.	2014b	Modulation of frontal-midline theta by neurofeedback	1	1	1		8	t-statistic	0.0009	t-test	Within	Within	EG	16	EG	16	0	1	bsl_mod	31				5.27983		15	0.63	0.97	0.74	d= t*sqrt(2*(1-r)/n)	1.13547	0.323322	0.951835	var_d =(2*(1-r)/n)+(d^2/(2*n-2))	0.0892265	0.00723458	0.0626997	= 1-(3/(4*df -1))	0.949153	J * d	1.07774	0.306882	0.903437	J²*var_d	0.0803833	0.00651756	0.0564856
5TKKJW9J	Enriquez-Geppert et al.	2014a	Self-regulation of frontal-midline theta facilitates memory updating and mental set shifting	1	1	1		8	F-statisitc	0.049	ANOVA	Across	Across	EG	19	CG	21	1	2	mod	40					6.225	39				d= sqrt(F*((n1+n2)/(n1*n2))*((n1+n2)/(n1+n2-2)))	0.810497	0.810497	0.810497	var_d =((n1+n2)/(n1*n2))+ (d²/(2*(n1+n2))	0.108462	0.108462	0.108462	= 1-(3/(4*df -1))	0.980645	J * d	0.79481	0.79481	0.79481	J²*var_d	0.104304	0.104304	0.104304
SU3E7MBT	Eschmann & Mecklinger	2022	Improving cognitive control: Is theta neurofeedback training associated with proactive rather than reactive control enhancement?	1	1	1		7						EG	17						17																					0	0	0		0	0	0
I3TNCFBN	Eschmann et al.	2020	Improving episodic memory: Frontal-midline theta neurofeedback training increases source memory performance	1	1	1		7	F-statisitc	0.16	ANOVA	Across	Across	EG	17	CG	18	1	2	mod	35					6.31	33				d= sqrt(F*((n1+n2)/(n1*n2))*((n1+n2)/(n1+n2-2)))	0.874913	0.874913	0.874913	var_d =((n1+n2)/(n1*n2))+ (d²/(2*(n1+n2))	0.125314	0.125314	0.125314	= 1-(3/(4*df -1))	0.977099	J * d	0.854877	0.854877	0.854877	J²*var_d	0.119641	0.119641	0.119641
UPLUVDFB	Lutzenberger et al.	1976	Simultaneous biofeedback of heart rate and frontal EMG as a pretraining for the control of EEG theta activity	1	0	1	beta	4						EG	5	EG		1	2		5										-
DK8AFEI4	Reis et al.	2016	An Alpha and Theta Intensive and Short Neurofeedback Protocol for Healthy Aging Working-Memory Training	1	1	2	alpha	8	p-values	0.049	p-values, transformed to t	Across	Within	EG	9	EG	9	0	3	bsl_pre_post	30				2.31895		8	0.92	0.97	0.74	d= t*sqrt(2*(1-r)/n)	0.309193	0.189341	0.557405	var_d =(2*(1-r)/n)+(d^2/(2*n-2))	0.0237528	0.0089073	0.0771966	= 1-(3/(4*df -1))	0.903226	J * d	0.279271	0.171018	0.503463	J²*var_d	0.0193779	0.00726672	0.0629783
DK8AFEI4	Reis et al.	2016	An Alpha and Theta Intensive and Short Neurofeedback Protocol for Healthy Aging Working-Memory Training	1	0	2	alpha	8	p-values	0.006	p-values, transformed to t	Across	Within	EG	9	EG	9	1	2	mod	30				2.92633		8	0.67	0.97	0.74	d= t*sqrt(2*(1-r)/n)	0.792454	0.238934	0.703402	var_d =(2*(1-r)/n)+(d^2/(2*n-2))	0.112582	0.0102348	0.0887012	= 1-(3/(4*df -1))	0.903226	J * d	0.715765	0.215811	0.635331	J²*var_d	0.0918465	0.00834969	0.0723639
6MHHQ7EC	Rozengurt et al.	2017	Enhancing early consolidation of human episodic memory by theta EEG neurofeedback	-1	0	2	beta	1	Graph with µ and SEM	1	extract from graph	Within	Within	EG2	25	EG2	25	0	1	bsl_mod	75	12.964	14.3821	5.64207			24	0.63	0.97	0.74	d = (mean1 -mean2)/ pooled SD	-0.251344	-0.251344	-0.251344	var_d =(2*(1-r)/n)+(d^2/(2*n-2))	0.0309161	0.00371612	0.0221161	= 1-(3/(4*df -1))	0.968421	J * d	-0.243407	-0.243407	-0.243407	J²*var_d	0.0289944	0.00348512	0.0207414
6MHHQ7EC	Rozengurt et al.	2017	Enhancing early consolidation of human episodic memory by theta EEG neurofeedback	1	0	2	beta	1	Graph with µ and SEM	0.0009	extract from graph	Within	Within	EG	25	EG	25	0	1	bsl_mod	75	12.612	15.01	3.52884			24	0.63	0.97	0.74	d = (mean1 -mean2)/ pooled SD	0.679543	0.679543	0.679543	var_d =(2*(1-r)/n)+(d^2/(2*n-2))	0.0392204	0.0120204	0.0304204	= 1-(3/(4*df -1))	0.968421	J * d	0.658084	0.658084	0.658084	J²*var_d	0.0367824	0.0112732	0.0285294
2NKIKHM4	Rozengurt et al.	2016	Theta EEG neurofeedback benefits early consolidation of motor sequence learning	1	0	2	beta	1	F-statisitc	0.9	ANOVA	Within	Across	EG	30	CG	30	0	1	bsl_mod	60					3	58				d= sqrt(F*((n1+n2)/(n1*n2))*((n1+n2)/(n1+n2-2)))	0.454859	0.454859	0.454859	var_d =((n1+n2)/(n1*n2))+ (d²/(2*(n1+n2))	0.0683908	0.0683908	0.0683908	= 1-(3/(4*df -1))	0.987013	J * d	0.448952	0.448952	0.448952	J²*var_d	0.066626	0.066626	0.066626
C4J9ZDJB	Shtoots et al.	2021	The Effects of Theta EEG Neurofeedback on the Consolidation of Spatial Memory	1	0	2	beta	1	t-statistic	0.009	t-test	Within	Within	EG2	18	EG2	18	0	1	bsl_mod	54				3.36		17	0.63	0.97	0.74	d= t*sqrt(2*(1-r)/n)	0.681269	0.19399	0.57109	var_d =(2*(1-r)/n)+(d^2/(2*n-2))	0.0547619	0.00444016	0.0384814	= 1-(3/(4*df -1))	0.955224	J * d	0.650765	0.185304	0.545519	J²*var_d	0.0499677	0.00405143	0.0351124
C4J9ZDJB	Shtoots et al.	2021	The Effects of Theta EEG Neurofeedback on the Consolidation of Spatial Memory	-1	0	2	beta	1	t-statistic	1	t-test	Within	Within	EG	18	EG	18	0	1	bsl_mod	54				-1.793		17	0.63	0.97	0.74	d= t*sqrt(2*(1-r)/n)	-0.363546	-0.103519	-0.304751	var_d =(2*(1-r)/n)+(d^2/(2*n-2))	0.0449983	0.00364851	0.0316205	= 1-(3/(4*df -1))	0.955224	J * d	-0.347268	-0.0988837	-0.291106	J²*var_d	0.0410589	0.0033291	0.0288522
N7P7CVL6	Tseng et al.	2021	Neurofeedback training improves episodic and semantic long-term memory performance	1	0	2	beta	3	Graph with µ and SEM	0.003	extract from graph	Across	Within	EG	15	EG	15	0	1	bsl_mod	30	2.85484	4.56093	1.28933			14	0.63	0.97	0.74	d = (mean1 -mean2)/ pooled SD	1.32324	1.32324	1.32324	var_d =(2*(1-r)/n)+(d^2/(2*n-2))	0.111868	0.0665348	0.0972015	= 1-(3/(4*df -1))	0.945455	J * d	1.25107	1.25107	1.25107	J²*var_d	0.0999972	0.0594744	0.0868869
RJHQE9FU	Wang & Hsieh	2013	Neurofeedback training improves attention and working memory performance	1	0	1		12	F-statisitc	0.009	ANOVA	Across	Across	EG	16	CG	16	0	1	bsl_mod	32					57.07	28				d= sqrt(F*((n1+n2)/(n1*n2))*((n1+n2)/(n1+n2-2)))	2.7585	2.7585	2.7585	var_d =((n1+n2)/(n1*n2))+ (d²/(2*(n1+n2))	0.243896	0.243896	0.243896	= 1-(3/(4*df -1))	0.972973	J * d	2.68395	2.68395	2.68395	J²*var_d	0.23089	0.23089	0.23089
